# Linking live-cell imaging to single-cell sequencing using genetic barcoding

**DOI:** 10.64898/2026.10.07.757257

**Authors:** Micha Müller, Silke J.A. Lochs, Leonie Apperloo, Rupa Banerjee, Joana F. Marques, Carlota Davo-Martinez, Pim M. J. Rullens, Marta Moreno-Gonzalez, Vasilis Papageorgiou, Bernhard A. Kramer, Geert J.P.L. Kops, Jop Kind, Marvin E. Tanenbaum

## Abstract

Linking cellular phenotype to genotype and gene expression is a central goal in biomedical research. Live-cell imaging captures dynamic cellular phenotypes, whereas single-cell sequencing measures genome-wide molecular states, but pairing these readouts for the same cell remains challenging. Here we present Waldo, a genetically encoded single-cell barcoding strategy that can be read out by both live-cell imaging and single-cell sequencing to connect single cells across both modalities. Waldo barcodes are generated by combinatorial expression of synthetic cell-surface receptors, each detected by a cognate peptide probe coupled either to a fluorescent dye or a DNA barcode. Iterative fluorescent probe staining achieves large barcode diversity, while preserving fluorescence channels for phenotypic reporters. As a proof-of-principle, we use Waldo to link cell division phenotypes after chromosome missegregation to the karyotype and transcriptome of the same cells. Waldo provides a general strategy for connecting imaging phenotypes to genome-wide sequencing readouts in single cells.
