## Supplementary_files for "Linking live-cell imaging to single-cell sequencing using genetic barcoding": Supplementary_table1.xlsx

### Sheet: Waldo receptor probe pairs
Supplementary Table 1 - Receptor-probe pairs
Receptor-probe pairs used in this manuscript
Combination number	Receptor	Probe	Peptide lenght (AA)	Probe sequence	Reference
1	STAb	SunTag	19	EELLSKNYHLENEVARLKK	Tanenbaum ME, Gilbert LA, Qi LS, Weissman JS, Vale RD. A protein-tagging system for signal amplification in gene expression and fluorescence imaging. Cell. 2014 Oct 23;159(3):635-46. doi: 10.1016/j.cell.2014.09.039. Epub 2014 Oct 9. PMID: 25307933; PMCID: PMC4252608.
2	AlfaAb (AlfaTag-Antibody)	AlphaTag	13	SRLEEELRRRLTE	Götzke, H., Kilisch, M., Martínez-Carranza, M. et al. The ALFA-tag is a highly versatile tool for nanobody-based bioscience applications. Nat Commun 10, 4403 (2019). https://doi.org/10.1038/s41467-019-12301-7
3	MoonTag-Nb	MoonTag	15	KNEQELLELDKWASL	Boersma S, Khuperkar D, Verhagen BMP, Sonneveld S, Grimm JB, Lavis LD, Tanenbaum ME. Multi-Color Single-Molecule Imaging Uncovers Extensive Heterogeneity in mRNA Decoding. Cell. 2019 Jul 11;178(2):458-472.e19. doi: 10.1016/j.cell.2019.05.001. Epub 2019 Jun 6. PMID: 31178119; PMCID: PMC6630898.
4	VHH05	14-mer	14	QADQEAKELARQIS	Ling J, Cheloha RW, McCaul N, Sun ZJ, Wagner G, Ploegh HL. A nanobody that recognizes a 14-residue peptide epitope in the E2 ubiquitin-conjugating enzyme UBC6e modulates its activity. Mol Immunol. 2019 Oct;114:513-523. doi: 10.1016/j.molimm.2019.08.008. Epub 2019 Sep 10. PMID: 31518855; PMCID: PMC6774866.
5	PepNb (VHH2E7)	PepTag	15	AVERYLKDQQLLGIW	Traenkle, B., Segan, S., Fagbadebo, F.O. et al. A novel epitope tagging system to visualize and monitor antigens in live cells with chromobodies. Sci Rep 10, 14267 (2020)
6	NbSyn2	EPEA-Tag	9	GYQDYEPEA	De Genst E. J., Guilliams T., Wellens J., O'Day E. M., Waudby C. A., Meehan S., Dumoulin M., Hsu S.-T. D., Cremades N., Verschueren K. H. G., Pardon E., Wyns L., Steyaert J., Christodoulou J., and Dobson C. M. (2010) Structure and properties of a complex of α-synuclein and a single-domain camelid antibody. J. Mol. Biol. 402, 326–343 10.1016/j.jmb.2010.07.001
7	BC2T nanobody	BC2T	12	PDRKAAVSHWQQ	Virant, D., Traenkle, B., Maier, J. et al. A peptide tag-specific nanobody enables high-quality labeling for dSTORM imaging. Nat Commun 9, 930 (2018). https://doi.org/10.1038/s41467-018-03191-2
8	BH3	Bid	20	EDIIRNIARHLAQVGDSMDR	Oh K, Barbuto S, Meyer N, Kim RS, Collier RJ, Korsmeyer SJ. Conformational Changes in BID, a Pro-apoptotic BCL-2 Family Member, upon Membrane Binding. JBC 2005
9	Nb_127D1_D10	CXCR2	18	EDFNMESDSFEDFWKGED	Boersma S, Khuperkar D, Verhagen BMP, Sonneveld S, Grimm JB, Lavis LD, Tanenbaum ME. Multi-Color Single-Molecule Imaging Uncovers Extensive Heterogeneity in mRNA Decoding. Cell. 2019 Jul 11;178(2):458-472.e19. doi: 10.1016/j.cell.2019.05.001. Epub 2019 Jun 6. PMID: 31178119; PMCID: PMC6630898.
10	Anti-FLAG-Frankenbody	Flag peptide	8	DYKDDDDK	Liu, Y., Zhao, N., Kanemaki, M. T., Yamamoto, Y., Sadamura, Y., Ito, Y., Tokunaga, M., Stasevich, T. J., & Kimura, H.(2021). Visualizing looping of two endogenous genomic loci using synthetic zinc-finger proteins with anti-FLAG and anti-HA frankenbodies in living cells. Genes to Cells, 26, 905–926. https://doi.org/10.1111/gtc.12893
