## Supplementary_files for "Linking live-cell imaging to single-cell sequencing using genetic barcoding": Supplementary_table2.xlsx

### Sheet: Barcode keys
Receptor-probe pair #	Receptor (Nanobody) name	Receptor mRNA barcode	DNA probe barcode
1	STAb	TATCCA	CTTCAA
2	AlfaAb (AlfaTag-Antibody)	TCGTAC	AGCCAT
3	MoonTag-Nb	ACTGCC	ACACGA
4	VHH05	TTACTC	TGGACA
5	PepNb (VHH2E7)	AGGATC	AAGTCC
6	NbSyn2	CCAGTT	GAAGAA
7	BC2T nanobody	GAGACT	GCGTTA
8	BH3	GTCAAT	ATGGTT
9	Nb_127D1_D10	AGCGCT	GTATGC
10	Anti-FLAG-Frankenbody	TACGAA	CCGAAT

### Sheet: Probe DNA adapter sequences
Probe DNA name	Probe DNA barcode	Sequence 5'-3' (top oligo)
Probe_DNA_top_BC_001	CTTCAA	/5Phos/CAGGTCGCGGCCGCCGTTCTACNNNCTTCAANNNGTGGGAAGCTAGAGTAAGTAGTTCGCCAGTTAATAGTTTGCGCAACGTTGTTGCCATTGCTACAGGCATCGTGGTGTCACGCTCGTCGTTTGGTATGGCTTCATTCAGCTCCGGTTCCCAACGATCAAGGCGAGTTACATGATCCCCCATGTTGTGCAAAAAAGCGGTTAGCTCCTTCGGTCCTCCGATCGTTGTCAGAAGTAAGTTGGCCGCAGTGTTATCACTCATGGTTATGGCAGCACTGCATAATTCTCTTACTGTCATGCCATCCGTAAGATGCTTTTCTGTGACTGGTGAGTACT
Probe_DNA_top_BC_002	AGCCAT	/5Phos/CAGGTCGCGGCCGCCGTTCTACNNNAGCCATNNNGTGGGAAGCTAGAGTAAGTAGTTCGCCAGTTAATAGTTTGCGCAACGTTGTTGCCATTGCTACAGGCATCGTGGTGTCACGCTCGTCGTTTGGTATGGCTTCATTCAGCTCCGGTTCCCAACGATCAAGGCGAGTTACATGATCCCCCATGTTGTGCAAAAAAGCGGTTAGCTCCTTCGGTCCTCCGATCGTTGTCAGAAGTAAGTTGGCCGCAGTGTTATCACTCATGGTTATGGCAGCACTGCATAATTCTCTTACTGTCATGCCATCCGTAAGATGCTTTTCTGTGACTGGTGAGTACT
Probe_DNA_top_BC_003	ACACGA	/5Phos/CAGGTCGCGGCCGCCGTTCTACNNNACACGANNNGTGGGAAGCTAGAGTAAGTAGTTCGCCAGTTAATAGTTTGCGCAACGTTGTTGCCATTGCTACAGGCATCGTGGTGTCACGCTCGTCGTTTGGTATGGCTTCATTCAGCTCCGGTTCCCAACGATCAAGGCGAGTTACATGATCCCCCATGTTGTGCAAAAAAGCGGTTAGCTCCTTCGGTCCTCCGATCGTTGTCAGAAGTAAGTTGGCCGCAGTGTTATCACTCATGGTTATGGCAGCACTGCATAATTCTCTTACTGTCATGCCATCCGTAAGATGCTTTTCTGTGACTGGTGAGTACT
Probe_DNA_top_BC_004	GACCTC	/5Phos/CAGGTCGCGGCCGCCGTTCTACNNNGACCTCNNNGTGGGAAGCTAGAGTAAGTAGTTCGCCAGTTAATAGTTTGCGCAACGTTGTTGCCATTGCTACAGGCATCGTGGTGTCACGCTCGTCGTTTGGTATGGCTTCATTCAGCTCCGGTTCCCAACGATCAAGGCGAGTTACATGATCCCCCATGTTGTGCAAAAAAGCGGTTAGCTCCTTCGGTCCTCCGATCGTTGTCAGAAGTAAGTTGGCCGCAGTGTTATCACTCATGGTTATGGCAGCACTGCATAATTCTCTTACTGTCATGCCATCCGTAAGATGCTTTTCTGTGACTGGTGAGTACT
Probe_DNA_top_BC_005	TGGACA	/5Phos/CAGGTCGCGGCCGCCGTTCTACNNNTGGACANNNGTGGGAAGCTAGAGTAAGTAGTTCGCCAGTTAATAGTTTGCGCAACGTTGTTGCCATTGCTACAGGCATCGTGGTGTCACGCTCGTCGTTTGGTATGGCTTCATTCAGCTCCGGTTCCCAACGATCAAGGCGAGTTACATGATCCCCCATGTTGTGCAAAAAAGCGGTTAGCTCCTTCGGTCCTCCGATCGTTGTCAGAAGTAAGTTGGCCGCAGTGTTATCACTCATGGTTATGGCAGCACTGCATAATTCTCTTACTGTCATGCCATCCGTAAGATGCTTTTCTGTGACTGGTGAGTACT
Probe_DNA_top_BC_006	AAGTCC	/5Phos/CAGGTCGCGGCCGCCGTTCTACNNNAAGTCCNNNGTGGGAAGCTAGAGTAAGTAGTTCGCCAGTTAATAGTTTGCGCAACGTTGTTGCCATTGCTACAGGCATCGTGGTGTCACGCTCGTCGTTTGGTATGGCTTCATTCAGCTCCGGTTCCCAACGATCAAGGCGAGTTACATGATCCCCCATGTTGTGCAAAAAAGCGGTTAGCTCCTTCGGTCCTCCGATCGTTGTCAGAAGTAAGTTGGCCGCAGTGTTATCACTCATGGTTATGGCAGCACTGCATAATTCTCTTACTGTCATGCCATCCGTAAGATGCTTTTCTGTGACTGGTGAGTACT
Probe_DNA_top_BC_007	GAAGAA	/5Phos/CAGGTCGCGGCCGCCGTTCTACNNNGAAGAANNNGTGGGAAGCTAGAGTAAGTAGTTCGCCAGTTAATAGTTTGCGCAACGTTGTTGCCATTGCTACAGGCATCGTGGTGTCACGCTCGTCGTTTGGTATGGCTTCATTCAGCTCCGGTTCCCAACGATCAAGGCGAGTTACATGATCCCCCATGTTGTGCAAAAAAGCGGTTAGCTCCTTCGGTCCTCCGATCGTTGTCAGAAGTAAGTTGGCCGCAGTGTTATCACTCATGGTTATGGCAGCACTGCATAATTCTCTTACTGTCATGCCATCCGTAAGATGCTTTTCTGTGACTGGTGAGTACT
Probe_DNA_top_BC_008	TCTCTT	/5Phos/CAGGTCGCGGCCGCCGTTCTACNNNTCTCTTNNNGTGGGAAGCTAGAGTAAGTAGTTCGCCAGTTAATAGTTTGCGCAACGTTGTTGCCATTGCTACAGGCATCGTGGTGTCACGCTCGTCGTTTGGTATGGCTTCATTCAGCTCCGGTTCCCAACGATCAAGGCGAGTTACATGATCCCCCATGTTGTGCAAAAAAGCGGTTAGCTCCTTCGGTCCTCCGATCGTTGTCAGAAGTAAGTTGGCCGCAGTGTTATCACTCATGGTTATGGCAGCACTGCATAATTCTCTTACTGTCATGCCATCCGTAAGATGCTTTTCTGTGACTGGTGAGTACT
Probe_DNA_top_BC_009	GCGTTA	/5Phos/CAGGTCGCGGCCGCCGTTCTACNNNGCGTTANNNGTGGGAAGCTAGAGTAAGTAGTTCGCCAGTTAATAGTTTGCGCAACGTTGTTGCCATTGCTACAGGCATCGTGGTGTCACGCTCGTCGTTTGGTATGGCTTCATTCAGCTCCGGTTCCCAACGATCAAGGCGAGTTACATGATCCCCCATGTTGTGCAAAAAAGCGGTTAGCTCCTTCGGTCCTCCGATCGTTGTCAGAAGTAAGTTGGCCGCAGTGTTATCACTCATGGTTATGGCAGCACTGCATAATTCTCTTACTGTCATGCCATCCGTAAGATGCTTTTCTGTGACTGGTGAGTACT
Probe_DNA_top_BC_010	CGTGCT	/5Phos/CAGGTCGCGGCCGCCGTTCTACNNNCGTGCTNNNGTGGGAAGCTAGAGTAAGTAGTTCGCCAGTTAATAGTTTGCGCAACGTTGTTGCCATTGCTACAGGCATCGTGGTGTCACGCTCGTCGTTTGGTATGGCTTCATTCAGCTCCGGTTCCCAACGATCAAGGCGAGTTACATGATCCCCCATGTTGTGCAAAAAAGCGGTTAGCTCCTTCGGTCCTCCGATCGTTGTCAGAAGTAAGTTGGCCGCAGTGTTATCACTCATGGTTATGGCAGCACTGCATAATTCTCTTACTGTCATGCCATCCGTAAGATGCTTTTCTGTGACTGGTGAGTACT
Probe_DNA_top_BC_011	TTCGCC	/5Phos/CAGGTCGCGGCCGCCGTTCTACNNNTTCGCCNNNGTGGGAAGCTAGAGTAAGTAGTTCGCCAGTTAATAGTTTGCGCAACGTTGTTGCCATTGCTACAGGCATCGTGGTGTCACGCTCGTCGTTTGGTATGGCTTCATTCAGCTCCGGTTCCCAACGATCAAGGCGAGTTACATGATCCCCCATGTTGTGCAAAAAAGCGGTTAGCTCCTTCGGTCCTCCGATCGTTGTCAGAAGTAAGTTGGCCGCAGTGTTATCACTCATGGTTATGGCAGCACTGCATAATTCTCTTACTGTCATGCCATCCGTAAGATGCTTTTCTGTGACTGGTGAGTACT
Probe_DNA_top_BC_012	ATGGTT	/5Phos/CAGGTCGCGGCCGCCGTTCTACNNNATGGTTNNNGTGGGAAGCTAGAGTAAGTAGTTCGCCAGTTAATAGTTTGCGCAACGTTGTTGCCATTGCTACAGGCATCGTGGTGTCACGCTCGTCGTTTGGTATGGCTTCATTCAGCTCCGGTTCCCAACGATCAAGGCGAGTTACATGATCCCCCATGTTGTGCAAAAAAGCGGTTAGCTCCTTCGGTCCTCCGATCGTTGTCAGAAGTAAGTTGGCCGCAGTGTTATCACTCATGGTTATGGCAGCACTGCATAATTCTCTTACTGTCATGCCATCCGTAAGATGCTTTTCTGTGACTGGTGAGTACT
Probe_DNA_top_BC_013	GTATGC	/5Phos/CAGGTCGCGGCCGCCGTTCTACNNNGTATGCNNNGTGGGAAGCTAGAGTAAGTAGTTCGCCAGTTAATAGTTTGCGCAACGTTGTTGCCATTGCTACAGGCATCGTGGTGTCACGCTCGTCGTTTGGTATGGCTTCATTCAGCTCCGGTTCCCAACGATCAAGGCGAGTTACATGATCCCCCATGTTGTGCAAAAAAGCGGTTAGCTCCTTCGGTCCTCCGATCGTTGTCAGAAGTAAGTTGGCCGCAGTGTTATCACTCATGGTTATGGCAGCACTGCATAATTCTCTTACTGTCATGCCATCCGTAAGATGCTTTTCTGTGACTGGTGAGTACT
Probe_DNA_top_BC_014	CCGAAT	/5Phos/CAGGTCGCGGCCGCCGTTCTACNNNCCGAATNNNGTGGGAAGCTAGAGTAAGTAGTTCGCCAGTTAATAGTTTGCGCAACGTTGTTGCCATTGCTACAGGCATCGTGGTGTCACGCTCGTCGTTTGGTATGGCTTCATTCAGCTCCGGTTCCCAACGATCAAGGCGAGTTACATGATCCCCCATGTTGTGCAAAAAAGCGGTTAGCTCCTTCGGTCCTCCGATCGTTGTCAGAAGTAAGTTGGCCGCAGTGTTATCACTCATGGTTATGGCAGCACTGCATAATTCTCTTACTGTCATGCCATCCGTAAGATGCTTTTCTGTGACTGGTGAGTACT
Probe_DNA_top_BC_015	TATCCA	/5Phos/CAGGTCGCGGCCGCCGTTCTACNNNTATCCANNNGTGGGAAGCTAGAGTAAGTAGTTCGCCAGTTAATAGTTTGCGCAACGTTGTTGCCATTGCTACAGGCATCGTGGTGTCACGCTCGTCGTTTGGTATGGCTTCATTCAGCTCCGGTTCCCAACGATCAAGGCGAGTTACATGATCCCCCATGTTGTGCAAAAAAGCGGTTAGCTCCTTCGGTCCTCCGATCGTTGTCAGAAGTAAGTTGGCCGCAGTGTTATCACTCATGGTTATGGCAGCACTGCATAATTCTCTTACTGTCATGCCATCCGTAAGATGCTTTTCTGTGACTGGTGAGTACT
Probe_DNA_top_BC_016	TCGTAC	/5Phos/CAGGTCGCGGCCGCCGTTCTACNNNTCGTACNNNGTGGGAAGCTAGAGTAAGTAGTTCGCCAGTTAATAGTTTGCGCAACGTTGTTGCCATTGCTACAGGCATCGTGGTGTCACGCTCGTCGTTTGGTATGGCTTCATTCAGCTCCGGTTCCCAACGATCAAGGCGAGTTACATGATCCCCCATGTTGTGCAAAAAAGCGGTTAGCTCCTTCGGTCCTCCGATCGTTGTCAGAAGTAAGTTGGCCGCAGTGTTATCACTCATGGTTATGGCAGCACTGCATAATTCTCTTACTGTCATGCCATCCGTAAGATGCTTTTCTGTGACTGGTGAGTACT
Probe_DNA_top_BC_017	ACTGCC	/5Phos/CAGGTCGCGGCCGCCGTTCTACNNNACTGCCNNNGTGGGAAGCTAGAGTAAGTAGTTCGCCAGTTAATAGTTTGCGCAACGTTGTTGCCATTGCTACAGGCATCGTGGTGTCACGCTCGTCGTTTGGTATGGCTTCATTCAGCTCCGGTTCCCAACGATCAAGGCGAGTTACATGATCCCCCATGTTGTGCAAAAAAGCGGTTAGCTCCTTCGGTCCTCCGATCGTTGTCAGAAGTAAGTTGGCCGCAGTGTTATCACTCATGGTTATGGCAGCACTGCATAATTCTCTTACTGTCATGCCATCCGTAAGATGCTTTTCTGTGACTGGTGAGTACT
Probe_DNA_top_BC_018	CGCCTA	/5Phos/CAGGTCGCGGCCGCCGTTCTACNNNCGCCTANNNGTGGGAAGCTAGAGTAAGTAGTTCGCCAGTTAATAGTTTGCGCAACGTTGTTGCCATTGCTACAGGCATCGTGGTGTCACGCTCGTCGTTTGGTATGGCTTCATTCAGCTCCGGTTCCCAACGATCAAGGCGAGTTACATGATCCCCCATGTTGTGCAAAAAAGCGGTTAGCTCCTTCGGTCCTCCGATCGTTGTCAGAAGTAAGTTGGCCGCAGTGTTATCACTCATGGTTATGGCAGCACTGCATAATTCTCTTACTGTCATGCCATCCGTAAGATGCTTTTCTGTGACTGGTGAGTACT
Probe_DNA_top_BC_019	CACAAC	/5Phos/CAGGTCGCGGCCGCCGTTCTACNNNCACAACNNNGTGGGAAGCTAGAGTAAGTAGTTCGCCAGTTAATAGTTTGCGCAACGTTGTTGCCATTGCTACAGGCATCGTGGTGTCACGCTCGTCGTTTGGTATGGCTTCATTCAGCTCCGGTTCCCAACGATCAAGGCGAGTTACATGATCCCCCATGTTGTGCAAAAAAGCGGTTAGCTCCTTCGGTCCTCCGATCGTTGTCAGAAGTAAGTTGGCCGCAGTGTTATCACTCATGGTTATGGCAGCACTGCATAATTCTCTTACTGTCATGCCATCCGTAAGATGCTTTTCTGTGACTGGTGAGTACT
Probe_DNA_top_BC_020	GCTAGA	/5Phos/CAGGTCGCGGCCGCCGTTCTACNNNGCTAGANNNGTGGGAAGCTAGAGTAAGTAGTTCGCCAGTTAATAGTTTGCGCAACGTTGTTGCCATTGCTACAGGCATCGTGGTGTCACGCTCGTCGTTTGGTATGGCTTCATTCAGCTCCGGTTCCCAACGATCAAGGCGAGTTACATGATCCCCCATGTTGTGCAAAAAAGCGGTTAGCTCCTTCGGTCCTCCGATCGTTGTCAGAAGTAAGTTGGCCGCAGTGTTATCACTCATGGTTATGGCAGCACTGCATAATTCTCTTACTGTCATGCCATCCGTAAGATGCTTTTCTGTGACTGGTGAGTACT
Probe_DNA_top_BC_021	TTACTC	/5Phos/CAGGTCGCGGCCGCCGTTCTACNNNTTACTCNNNGTGGGAAGCTAGAGTAAGTAGTTCGCCAGTTAATAGTTTGCGCAACGTTGTTGCCATTGCTACAGGCATCGTGGTGTCACGCTCGTCGTTTGGTATGGCTTCATTCAGCTCCGGTTCCCAACGATCAAGGCGAGTTACATGATCCCCCATGTTGTGCAAAAAAGCGGTTAGCTCCTTCGGTCCTCCGATCGTTGTCAGAAGTAAGTTGGCCGCAGTGTTATCACTCATGGTTATGGCAGCACTGCATAATTCTCTTACTGTCATGCCATCCGTAAGATGCTTTTCTGTGACTGGTGAGTACT
Probe_DNA_top_BC_022	AGGATC	/5Phos/CAGGTCGCGGCCGCCGTTCTACNNNAGGATCNNNGTGGGAAGCTAGAGTAAGTAGTTCGCCAGTTAATAGTTTGCGCAACGTTGTTGCCATTGCTACAGGCATCGTGGTGTCACGCTCGTCGTTTGGTATGGCTTCATTCAGCTCCGGTTCCCAACGATCAAGGCGAGTTACATGATCCCCCATGTTGTGCAAAAAAGCGGTTAGCTCCTTCGGTCCTCCGATCGTTGTCAGAAGTAAGTTGGCCGCAGTGTTATCACTCATGGTTATGGCAGCACTGCATAATTCTCTTACTGTCATGCCATCCGTAAGATGCTTTTCTGTGACTGGTGAGTACT
Probe_DNA_top_BC_023	CCAGTT	/5Phos/CAGGTCGCGGCCGCCGTTCTACNNNCCAGTTNNNGTGGGAAGCTAGAGTAAGTAGTTCGCCAGTTAATAGTTTGCGCAACGTTGTTGCCATTGCTACAGGCATCGTGGTGTCACGCTCGTCGTTTGGTATGGCTTCATTCAGCTCCGGTTCCCAACGATCAAGGCGAGTTACATGATCCCCCATGTTGTGCAAAAAAGCGGTTAGCTCCTTCGGTCCTCCGATCGTTGTCAGAAGTAAGTTGGCCGCAGTGTTATCACTCATGGTTATGGCAGCACTGCATAATTCTCTTACTGTCATGCCATCCGTAAGATGCTTTTCTGTGACTGGTGAGTACT
Probe_DNA_top_BC_024	TGAGGA	/5Phos/CAGGTCGCGGCCGCCGTTCTACNNNTGAGGANNNGTGGGAAGCTAGAGTAAGTAGTTCGCCAGTTAATAGTTTGCGCAACGTTGTTGCCATTGCTACAGGCATCGTGGTGTCACGCTCGTCGTTTGGTATGGCTTCATTCAGCTCCGGTTCCCAACGATCAAGGCGAGTTACATGATCCCCCATGTTGTGCAAAAAAGCGGTTAGCTCCTTCGGTCCTCCGATCGTTGTCAGAAGTAAGTTGGCCGCAGTGTTATCACTCATGGTTATGGCAGCACTGCATAATTCTCTTACTGTCATGCCATCCGTAAGATGCTTTTCTGTGACTGGTGAGTACT
Probe_DNA_top_BC_025	GAGACT	/5Phos/CAGGTCGCGGCCGCCGTTCTACNNNGAGACTNNNGTGGGAAGCTAGAGTAAGTAGTTCGCCAGTTAATAGTTTGCGCAACGTTGTTGCCATTGCTACAGGCATCGTGGTGTCACGCTCGTCGTTTGGTATGGCTTCATTCAGCTCCGGTTCCCAACGATCAAGGCGAGTTACATGATCCCCCATGTTGTGCAAAAAAGCGGTTAGCTCCTTCGGTCCTCCGATCGTTGTCAGAAGTAAGTTGGCCGCAGTGTTATCACTCATGGTTATGGCAGCACTGCATAATTCTCTTACTGTCATGCCATCCGTAAGATGCTTTTCTGTGACTGGTGAGTACT
Probe_DNA_top_BC_026	TCCAGC	/5Phos/CAGGTCGCGGCCGCCGTTCTACNNNTCCAGCNNNGTGGGAAGCTAGAGTAAGTAGTTCGCCAGTTAATAGTTTGCGCAACGTTGTTGCCATTGCTACAGGCATCGTGGTGTCACGCTCGTCGTTTGGTATGGCTTCATTCAGCTCCGGTTCCCAACGATCAAGGCGAGTTACATGATCCCCCATGTTGTGCAAAAAAGCGGTTAGCTCCTTCGGTCCTCCGATCGTTGTCAGAAGTAAGTTGGCCGCAGTGTTATCACTCATGGTTATGGCAGCACTGCATAATTCTCTTACTGTCATGCCATCCGTAAGATGCTTTTCTGTGACTGGTGAGTACT
Probe_DNA_top_BC_027	AGCGCT	/5Phos/CAGGTCGCGGCCGCCGTTCTACNNNAGCGCTNNNGTGGGAAGCTAGAGTAAGTAGTTCGCCAGTTAATAGTTTGCGCAACGTTGTTGCCATTGCTACAGGCATCGTGGTGTCACGCTCGTCGTTTGGTATGGCTTCATTCAGCTCCGGTTCCCAACGATCAAGGCGAGTTACATGATCCCCCATGTTGTGCAAAAAAGCGGTTAGCTCCTTCGGTCCTCCGATCGTTGTCAGAAGTAAGTTGGCCGCAGTGTTATCACTCATGGTTATGGCAGCACTGCATAATTCTCTTACTGTCATGCCATCCGTAAGATGCTTTTCTGTGACTGGTGAGTACT
Probe_DNA_top_BC_028	CTCTCC	/5Phos/CAGGTCGCGGCCGCCGTTCTACNNNCTCTCCNNNGTGGGAAGCTAGAGTAAGTAGTTCGCCAGTTAATAGTTTGCGCAACGTTGTTGCCATTGCTACAGGCATCGTGGTGTCACGCTCGTCGTTTGGTATGGCTTCATTCAGCTCCGGTTCCCAACGATCAAGGCGAGTTACATGATCCCCCATGTTGTGCAAAAAAGCGGTTAGCTCCTTCGGTCCTCCGATCGTTGTCAGAAGTAAGTTGGCCGCAGTGTTATCACTCATGGTTATGGCAGCACTGCATAATTCTCTTACTGTCATGCCATCCGTAAGATGCTTTTCTGTGACTGGTGAGTACT
Probe_DNA_top_BC_029	GTCAAT	/5Phos/CAGGTCGCGGCCGCCGTTCTACNNNGTCAATNNNGTGGGAAGCTAGAGTAAGTAGTTCGCCAGTTAATAGTTTGCGCAACGTTGTTGCCATTGCTACAGGCATCGTGGTGTCACGCTCGTCGTTTGGTATGGCTTCATTCAGCTCCGGTTCCCAACGATCAAGGCGAGTTACATGATCCCCCATGTTGTGCAAAAAAGCGGTTAGCTCCTTCGGTCCTCCGATCGTTGTCAGAAGTAAGTTGGCCGCAGTGTTATCACTCATGGTTATGGCAGCACTGCATAATTCTCTTACTGTCATGCCATCCGTAAGATGCTTTTCTGTGACTGGTGAGTACT
Probe_DNA_top_BC_030	TACGAA	/5Phos/CAGGTCGCGGCCGCCGTTCTACNNNTACGAANNNGTGGGAAGCTAGAGTAAGTAGTTCGCCAGTTAATAGTTTGCGCAACGTTGTTGCCATTGCTACAGGCATCGTGGTGTCACGCTCGTCGTTTGGTATGGCTTCATTCAGCTCCGGTTCCCAACGATCAAGGCGAGTTACATGATCCCCCATGTTGTGCAAAAAAGCGGTTAGCTCCTTCGGTCCTCCGATCGTTGTCAGAAGTAAGTTGGCCGCAGTGTTATCACTCATGGTTATGGCAGCACTGCATAATTCTCTTACTGTCATGCCATCCGTAAGATGCTTTTCTGTGACTGGTGAGTACT

### Sheet: Probe DNA primer sequences
Primer name	Probe DNA barcode	Sequence 5'-3'
Probe_DNA_primer_rev	-	/5Azide/AGTACTCACCAGTCACAGAAAAGC
Probe_DNA_primer_fw-BC_001	CTTCAA	/5Phos/CAGGTCGCGGCCGCCGTTCTACNNNCTTCAANNNGTGGGAAGCTAGAGTAAGTAGTTCGC
Probe_DNA_primer_fw-BC_002	AGCCAT	/5Phos/CAGGTCGCGGCCGCCGTTCTACNNNAGCCATNNNGTGGGAAGCTAGAGTAAGTAGTTCGC
Probe_DNA_primer_fw-BC_003	ACACGA	/5Phos/CAGGTCGCGGCCGCCGTTCTACNNNACACGANNNGTGGGAAGCTAGAGTAAGTAGTTCGC
Probe_DNA_primer_fw-BC_004	GACCTC	/5Phos/CAGGTCGCGGCCGCCGTTCTACNNNGACCTCNNNGTGGGAAGCTAGAGTAAGTAGTTCGC
Probe_DNA_primer_fw-BC_005	TGGACA	/5Phos/CAGGTCGCGGCCGCCGTTCTACNNNTGGACANNNGTGGGAAGCTAGAGTAAGTAGTTCGC
Probe_DNA_primer_fw-BC_006	AAGTCC	/5Phos/CAGGTCGCGGCCGCCGTTCTACNNNAAGTCCNNNGTGGGAAGCTAGAGTAAGTAGTTCGC
Probe_DNA_primer_fw-BC_007	GAAGAA	/5Phos/CAGGTCGCGGCCGCCGTTCTACNNNGAAGAANNNGTGGGAAGCTAGAGTAAGTAGTTCGC
Probe_DNA_primer_fw-BC_008	TCTCTT	/5Phos/CAGGTCGCGGCCGCCGTTCTACNNNTCTCTTNNNGTGGGAAGCTAGAGTAAGTAGTTCGC
Probe_DNA_primer_fw-BC_009	GCGTTA	/5Phos/CAGGTCGCGGCCGCCGTTCTACNNNGCGTTANNNGTGGGAAGCTAGAGTAAGTAGTTCGC
Probe_DNA_primer_fw-BC_010	CGTGCT	/5Phos/CAGGTCGCGGCCGCCGTTCTACNNNCGTGCTNNNGTGGGAAGCTAGAGTAAGTAGTTCGC
Probe_DNA_primer_fw-BC_011	TTCGCC	/5Phos/CAGGTCGCGGCCGCCGTTCTACNNNTTCGCCNNNGTGGGAAGCTAGAGTAAGTAGTTCGC
Probe_DNA_primer_fw-BC_012	ATGGTT	/5Phos/CAGGTCGCGGCCGCCGTTCTACNNNATGGTTNNNGTGGGAAGCTAGAGTAAGTAGTTCGC
Probe_DNA_primer_fw-BC_013	GTATGC	/5Phos/CAGGTCGCGGCCGCCGTTCTACNNNGTATGCNNNGTGGGAAGCTAGAGTAAGTAGTTCGC
Probe_DNA_primer_fw-BC_014	CCGAAT	/5Phos/CAGGTCGCGGCCGCCGTTCTACNNNCCGAATNNNGTGGGAAGCTAGAGTAAGTAGTTCGC
Probe_DNA_primer_fw-BC_015	TATCCA	/5Phos/CAGGTCGCGGCCGCCGTTCTACNNNTATCCANNNGTGGGAAGCTAGAGTAAGTAGTTCGC
Probe_DNA_primer_fw-BC_016	TCGTAC	/5Phos/CAGGTCGCGGCCGCCGTTCTACNNNTCGTACNNNGTGGGAAGCTAGAGTAAGTAGTTCGC
Probe_DNA_primer_fw-BC_017	ACTGCC	/5Phos/CAGGTCGCGGCCGCCGTTCTACNNNACTGCCNNNGTGGGAAGCTAGAGTAAGTAGTTCGC
Probe_DNA_primer_fw-BC_018	CGCCTA	/5Phos/CAGGTCGCGGCCGCCGTTCTACNNNCGCCTANNNGTGGGAAGCTAGAGTAAGTAGTTCGC
Probe_DNA_primer_fw-BC_019	CACAAC	/5Phos/CAGGTCGCGGCCGCCGTTCTACNNNCACAACNNNGTGGGAAGCTAGAGTAAGTAGTTCGC
Probe_DNA_primer_fw-BC_020	GCTAGA	/5Phos/CAGGTCGCGGCCGCCGTTCTACNNNGCTAGANNNGTGGGAAGCTAGAGTAAGTAGTTCGC
Probe_DNA_primer_fw-BC_021	TTACTC	/5Phos/CAGGTCGCGGCCGCCGTTCTACNNNTTACTCNNNGTGGGAAGCTAGAGTAAGTAGTTCGC
Probe_DNA_primer_fw-BC_022	AGGATC	/5Phos/CAGGTCGCGGCCGCCGTTCTACNNNAGGATCNNNGTGGGAAGCTAGAGTAAGTAGTTCGC
Probe_DNA_primer_fw-BC_023	CCAGTT	/5Phos/CAGGTCGCGGCCGCCGTTCTACNNNCCAGTTNNNGTGGGAAGCTAGAGTAAGTAGTTCGC
Probe_DNA_primer_fw-BC_024	TGAGGA	/5Phos/CAGGTCGCGGCCGCCGTTCTACNNNTGAGGANNNGTGGGAAGCTAGAGTAAGTAGTTCGC
Probe_DNA_primer_fw-BC_025	GAGACT	/5Phos/CAGGTCGCGGCCGCCGTTCTACNNNGAGACTNNNGTGGGAAGCTAGAGTAAGTAGTTCGC
Probe_DNA_primer_fw-BC_026	TCCAGC	/5Phos/CAGGTCGCGGCCGCCGTTCTACNNNTCCAGCNNNGTGGGAAGCTAGAGTAAGTAGTTCGC
Probe_DNA_primer_fw-BC_027	AGCGCT	/5Phos/CAGGTCGCGGCCGCCGTTCTACNNNAGCGCTNNNGTGGGAAGCTAGAGTAAGTAGTTCGC
Probe_DNA_primer_fw-BC_028	CTCTCC	/5Phos/CAGGTCGCGGCCGCCGTTCTACNNNCTCTCCNNNGTGGGAAGCTAGAGTAAGTAGTTCGC
Probe_DNA_primer_fw-BC_029	GTCAAT	/5Phos/CAGGTCGCGGCCGCCGTTCTACNNNGTCAATNNNGTGGGAAGCTAGAGTAAGTAGTTCGC
Probe_DNA_primer_fw-BC_030	TACGAA

### Sheet: Linker sequences
Linker	Sequence 5'-3'	length
Imaging-probe linker sequence	GAATGAATTCAAGCTTGAGTTAAGATATCG	30
Sequencing-probe linker sequence	GGGAAGCTAGAGTAAGTAGTTCGCCAGTTAATAGTTTGCGCAACGTTGTTGCCATTGCTACAGGCATCGTGGTGTCACGCTCGTCGTTTGGTATGGCTTCATTCAGCTCCGGTTCCCAACGATCAAGGCGAGTTACATGATCCCCCATGTTGTGCAAAAAAGCGGTTAGCTCCTTCGGTCCTCCGATCGTTGTCAGAAGTAAGTTGGCCGCAGTGTTATCACTCATGGTTATGGCAGCACTGCATAATTCTCTTACTGTCATGCCATCCGTAAGATGCTTTTCTGTGACTGGTGAGTACT	300

### Sheet: Fluorescent probe oligos
Primer name	Sequence 5'-3'
5_azide_oligo_Cy5_3	/5AzideN/GAATGAATTCAAGCTTGAGTTAAGATATCG/3Cy5Sp/
5_azide_oligo_Cy3_3	/5AzideN/GAATGAATTCAAGCTTGAGTTAAGATATCG/3Cy3Sp/
