## Supplementary_files for "Linking live-cell imaging to single-cell sequencing using genetic barcoding": Supplementary_table3.xlsx

### Sheet: Gene sets
Gene set	Source	Number of Genes	Genes
Inflammatory_response	Hallmark	200	ABCA1, ABI1, ACVR1B, ACVR2A, ADGRE1, ADM, ADORA2B, ADRM1, AHR, APLNR, AQP9, ATP2A2, ATP2B1, ATP2C1, AXL, BDKRB1, BEST1, BST2, BTG2, C3AR1, C5AR1, CALCRL, CCL17, CCL2, CCL20, CCL22, CCL24, CCL5, CCL7, CCR7, CCRL2, CD14, CD40, CD48, CD55, CD69, CD70, CD82, CDKN1A, CHST2, CLEC5A, CMKLR1, CSF1, CSF3, CSF3R, CX3CL1, CXCL10, CXCL11, CXCL6, CXCL8, CXCL9, CXCR6, CYBB, DCBLD2, EBI3, EDN1, EIF2AK2, EMP3, E…
cGAS_STING	Curated	15	CGAS, STING1, TBK1, IRF3, IFNB1, IFNA1, MX1, ISG15, IFIT1, IFIT2, IFIT3, RSAD2, OAS1, OAS2, OAS3
